# Next generation cytogenetics: genome-imaging enables comprehensive structural variant detection for 100 constitutional chromosomal aberrations in 85 samples

**DOI:** 10.1101/2020.07.15.205245

**Authors:** Tuomo Mantere, Kornelia Neveling, Céline Pebrel-Richard, Marion Benoist, Guillaume van der Zande, Ellen Kater-Baats, Imane Baatout, Ronald van Beek, Tony Yammine, Michiel Oorsprong, Daniel Olde-Weghuis, Wed Majdali, Susan Vermeulen, Marc Pauper, Aziza Lebbar, Marian Stevens-Kroef, Damien Sanlaville, Dominique Smeets, Jean Michel Dupont, Alexander Hoischen, Caroline Schluth-Bolard, Laïla El Khattabi

**Affiliations:** Department of Human Genetics, Radboud University Medical Center, Nijmegen, The Netherlands; Radboud Institute of Medical Life Sciences, Radboud University Medical Center, Nijmegen, The Netherlands; Laboratory of Cancer Genetics and Tumor Biology, Cancer and Translational Medicine Research Unit and Biocenter Oulu, University of Oulu, Oulu, Finland; Radboud Institute of Health Sciences, Radboud University Medical Center, Nijmegen, The Netherlands; Department of Cytogenetics, University hospital of Clermont-Ferrand, France; Department of Medical Genetics, Cochin Hospital, APHP.Centre, University of Paris, Paris, France; lnstitut Neuromyogène, CNRS UMR 5310, INSERM U1217, Lyon 1 University, Lyon, France; Unit of Medical Genetics, Saint-Joseph university, Beyrouth, Lebanon; Department of Genetics, Hospices Civils de Lyon, Bron, France, Institut Neuromyogène, CNRS UMR 5310, INSERM U1217, Lyon 1 university, Lyon, France; Cochin Institute, INSERM U1016, Paris, France; Department of Internal Medicine and Radboud Center for Infectious Diseases (RCI), Radboud University Medical Center, Nijmegen, The Netherlands

## Abstract

Chromosomal aberrations and structural variations are a major cause of human genetic diseases. Their detection in clinical routine still relies on standard cytogenetics, karyotyping and CNV-microarrays, in spite of the low resolution of the first one and the inability to detect neither balanced SVs nor to provide the genomic localization or the orientation of duplicated segments, of the latter. We here investigated the clinical utility of high resolution optical mapping by genome imaging for patients carrying known chromosomal aberrations in a context of constitutional conditions.

For 85 samples, ultra-high molecular weight gDNA was isolated either from blood or cultured cells. After labeling, DNA was processed and imaged on the Saphyr instrument (Bionano Genomics). A *de novo* genome assembly was performed followed by SV and CNV calling and annotation. Results were compared to known aberrations from standard-of-care tests (karyotype, FISH and/or CNV-microarray).

In total, we analyzed 100 chromosomal aberrations including 7 aneuploidies, 35 translocations, 6 inversions, 2 insertions, 39 copy number variations (20 deletions and 19 duplications), 6 isochromosomes, 1 ring chromosome and 4 complex rearrangements. High resolution optical mapping reached 100% concordance compared to standard assays for all aberrations with non-centromeric breakpoints.

Our study demonstrates the ability of high resolution optical mapping to detect almost all types of chromosomal aberrations within the spectrum of karyotype, FISH and CNV-microarray. These results highlight its potential to replace these techniques, and provide a cost-effective and easy-to-use technique that would allow for comprehensive detection of chromosomal aberrations.
