## Supplemental Table 2 for "Next generation cytogenetics: genome-imaging enables comprehensive structural variant detection for 100 constitutional chromosomal aberrations in 85 samples"

### Sheet: Suppl_table_2
Supplementary Table 2: Technical performance of genome imaging
Sample	Starting material	Total DNA >=150 kbp (Gbp)	Avg N50 >=150kbp (Mbp)	Avg N50 >=20kbp (Mbp)	Map rate (>= 150 kbp)	Effective coverage (x)	Avg label density (per 100kbp)
1	EDTA blood	1320.06	0.2351	0.1215	0.692	285.67	15.69
2	EDTA blood	1332.05	0.2599	0.1549	0.776	323.38	15.19
3	EDTA blood	1301.9	0.2565	0.1253	0.569	233.41	17.88
4	EDTA blood	1305.34	0.24	0.1264	0.577	243.44	17.14
5	EDTA blood	1346.79	0.2644	0.21	0.874	368.28	15.2
6	EDTA blood	811.182	0.2134	0.0814	0.433	109.76	15.28
7	EDTA blood	807.034	0.2107	0.1009	0.553	139.52	15.34
8	EDTA blood	866.842	0.2419	0.1237	0.603	163.03	15.19
9	EDTA blood	815.861	0.2479	0.1703	0.665	167.32	15.38
10	EDTA blood	824.134	0.2186	0.1099	0.682	174.84	15.25
11	EDTA blood	840.145	0.2389	0.1275	0.673	176.17	15.4
12	EDTA blood	534.175	0.3289	0.3289	0.404	68.66	16.16
13	EDTA blood	814.341	0.237	0.1489	0.788	199.53	15.19
14	Hep. Blood	800.576	0.237	0.1444	0.658	162.33	15.25
15	Hep. Blood	654.99	0.237	0.1466	0.628	124.2	14.4
16	Hep. Blood	821.41	0.2186	0.1395	0.721	175.14	13.76
17	Hep. Blood	813.382	0.1999	0.1174	0.634	148.89	13.27
18	Hep. Blood	822.587	0.2014	0.1192	0.644	156.9	14.28
19	Hep. Blood	825.349	0.2171	0.1283	0.686	169.36	14.21
20	Hep. Blood	816.908	0.1943	0.1159	0.646	150.29	12.97
21	Hep. Blood	831.572	0.2115	0.1301	0.667	162.36	13.83
22	Amniotic fluid	200.204	0.3	0.3	0.599	37.62	15.4
23	Amniotic fluid	812.106	0.2696	0.213	0.749	176.84	13.47
24	Chorionic villi	826.021	0.2494	0.1845	0.73	176.3	13.74
25	Amniotic fluid	850.298	0.258	0.195	0.719	176.69	13.26
26	Amniotic fluid	801.667	0.2355	0.1811	0.881	219.78	15.33
27	Amniotic fluid	800.688	0.3023	0.2239	0.854	214.2	15.39
28	Amniotic fluid	848.903	0.261	0.1714	0.782	186	12.77
29	Chorionic villi	616.887	0.2782	0.2059	0.901	172.89	14.96
30	Amniotic fluid	842.306	0.33	0.2722	0.89	242.16	14.72
31	Chorionic villi	819.614	0.2726	0.2092	0.875	222.6	14.4
32	Amniotic fluid	816.871	0.3296	0.2647	0.897	228.23	14.97
33	Chorionic villi	801.561	0.291	0.1976	0.844	218.54	14.97
34	Lymphoblastoid cell line	838.558	0.321	0.2122	0.859	223.99	15.15
35	Hep. Blood	814.47	0.2692	0.2089	0.867	217.67	14.37
36	Hep. Blood	844.862	0.3041	0.2482	0.89	232.7	14.91
37	Hep. Blood	808.835	0.2497	0.1046	0.706	178.34	14.74
38	Hep. Blood	856.995	0.2737	0.2156	0.885	232.84	14.37
39	Hep. Blood	854.686	0.2467	0.1669	0.864	227.85	14.01
40	Hep. Blood	809.654	0.2374	0.1661	0.765	189.05	12.92
41	Hep. Blood	811.322	0.2115	0.126	0.732	184.19	14.23
42	Hep. Blood	823.457	0.2374	0.1774	0.823	208.09	14.19
43	EDTA blood	499.138	0.2554	0.1736	0.865	134.62	14.5
44	EDTA blood	505.888	0.2572	0.1207	0.818	129.87	15.11
45	EDTA blood	503.495	0.2456	0.1684	0.849	134.32	15.27
46	EDTA blood	494.609	0.2415	0.1601	0.784	121.82	14.96
47	EDTA blood	488.25	0.228	0.1013	0.696	107.37	15.58
48	EDTA blood	486.449	0.3045	0.2464	0.904	136.92	14.6
49	Lymphoblastoid cell line	376.139	0.2801	0.2029	0.789	94.57	15.79
50	Lymphoblastoid cell line	328.424	0.2839	0.1969	0.697	72.62	16.38
51	Lymphoblastoid cell line	484.39	0.2948	0.2044	0.637	97.78	15.74
52	Lymphoblastoid cell line	348.378	0.2906	0.2014	0.782	86.55	15.71
53	Lymphoblastoid cell line	494.816	0.2786	0.186	0.734	114.69	15.42
54	Lymphoblastoid cell line	345.271	0.267	0.1571	0.747	81.76	15.25
55	EDTA blood	540.629	0.2869	0.1965	0.854	143.78	14.47
56	EDTA blood	518.61	0.2632	0.174	0.882	141.63	14.51
57	EDTA blood	323.636	0.2235	0.1283	0.746	74.94	14.78
58	EDTA blood	327.99	0.2344	0.1421	0.842	85.48	15.1
59	EDTA blood	324.249	0.255	0.1676	0.736	74.62	15.17
60	EDTA blood	480.64	0.2895	0.2186	0.751	112.6	15.27
61	EDTA blood	333.061	0.2231	0.1027	0.683	70.58	15.05
62	EDTA blood	491.947	0.2865	0.1305	0.744	113.06	15.9
63	EDTA blood	495.633	0.2471	0.1575	0.836	128.66	15.04
64	EDTA blood	503.802	0.2767	0.201	0.904	142.8	15.44
65	EDTA blood	345.586	0.2711	0.1684	0.888	95.29	15.13
66	EDTA blood	380.194	0.2955	0.1901	0.827	101.57	16.28
67	EDTA blood	353.494	0.3083	0.2471	0.896	99.91	16.83
68	EDTA blood	371.338	0.3484	0.2677	0.814	95.72	17.17
69	EDTA blood	480.158	0.3236	0.2505	0.854	128.82	16.46
70	EDTA blood	399.967	0.3551	0.3551	0.888	110.91	14.24
71	EDTA blood	400.1	0.3124	0.3124	0.866	108.79	14.47
72	EDTA blood	1310.9	0.219	0.123	0.504	208.3	14.88
73	EDTA blood	400.083	0.3191	0.3191	0.835	105.43	15.75
74	EDTA blood	911.369	0.2535	0.1492	0.377	108.7	22.36
75	EDTA blood	399.922	0.2782	0.2782	0.857	108.2	15.45
76	EDTA blood	399.894	0.2966	0.2966	0.808	102.25	15.78
77	EDTA blood	487.659	0.3375	0.2846	0.871	133.67	14.82
78	EDTA blood	436.156	0.2682	0.1811	0.913	122.42	15.06
79	EDTA blood	483.084	0.3169	0.2426	0.865	132.11	14.92
80	EDTA blood	423.75	0.3109	0.2471	0.92	120.14	15.06
81	EDTA blood	482.932	0.3142	0.2405	0.926	140.37	15.62
82	EDTA blood	448.683	0.2906	0.1954	0.914	126.83	15.56
83	EDTA blood	411.144	0.267	0.1699	0.855	109.76	15.94
84	EDTA blood	405.87	0.2659	0.129	0.875	110.32	15.29
85	Lymphoblastoid cell line	481.085	0.2921	0.1095	0.766	116.82	15.3
Average		655.475	267.001	0.184829	0.768047	152.428	15.1287
Max value		1346.79	355.1	0.3551	0.926	368.28	22.36
Min value		200.204	194.3	0.0814	0.377	37.62	12.77
Standard deviation		269.953	37.334	0.0605198	0.123475	59.365	1.20626
